# Proteomic signaling of dual specificity phosphatase 4 (DUSP4) in Alzheimer’s disease

**DOI:** 10.1101/2023.09.13.557390

**Authors:** Erming Wang, Allen L. Pan, Pritha Bagchi, Srikant Ranjaraju, Nicholas T. Seyfried, Michelle E. Ehrlich, Stephen R. Salton, Bin Zhang

## Abstract

DUSP4 is a member of the DUSP (Dual-Specificity Phosphatase) subfamily that is selective to the mitogen-activated protein kinases (MAPK) and has been implicated in a range of biological processes and functions in Alzheimer’s disease (AD). In this study, we utilized stereotactic delivery of adeno-associated virus (AAV)-DUSP4 to overexpress DUSP4 in the dorsal hippocampus of 5×FAD and wildtype (WT) mice, then used mass spectrometry (MS)-based proteomics along with label-free quantification to profile the proteome and phosphoproteome in the hippocampus. We identified patterns of protein expression and phosphorylation that are modulated in 5×FAD mice and examined the sex-specific impact of DUSP4 overexpression on the 5×FAD proteome/phosphoproteome. In 5×FAD mice, a substantial number of proteins were up– or down-regulated in both male and female mice in comparison to age and sex-matched WT mice, many of which are involved in AD-related biological processes, such as the activated immune response or suppression of synaptic activities. Upon DUSP4 overexpression, significantly regulated proteins were found in pathways that were suppressed, such as the immune response, in male 5×FAD mice. In contrast, such a shift was absent in female mice. For the phosphoproteome, we detected an array of phosphorylation sites that are regulated in 5×FAD compared to WT, and are modulated by DUSP4 overexpression in each sex. Interestingly, the changes in 5×FAD– and DUSP4-associated phosphorylation occurred in opposite directions. Strikingly, both the 5×FAD– and DUSP4-associated phosphorylation changes were found for the most part in neurons, and play key roles in neuronal processes and synaptic function. Site-centric pathway analysis revealed that both the 5×FAD– and DUSP4-associated phosphorylation sites were enriched for a number of kinase sets in female, but only a limited number of sets of kinases in male mice. Taken together, our results suggest that male and female 5×FAD mice respond to DUSP4 overexpression via shared and sex-specific molecular mechanisms, which might underly similar reductions in amyloid pathology in both sexes, while learning deficits were reduced in only females with DUSP4 overexpression. Finally, we validated our findings with the sex-specific AD-associated proteomes in human cohorts and further developed DUSP4-centric proteomic network models and signaling maps for each sex.
