## Supplementary Data 1 for "Proteomic signaling of dual specificity phosphatase 4 (DUSP4) in Alzheimer’s disease"

### Sheet: supplementary data1
Supplementary data 1 Mouse phenotypic data
Mouse sampleID	Unique.Identifier	Genotype	Gender
Tubes01	M5	WT-GFP	male
Tubes02	F18	WT-GFP	female
Tubes03	M14	WT-GFP	male
Tubes04	F8	5xFAD-DUSP4	female
Tubes05	F12	5xFAD-DUSP4	female
Tubes06	F17	WT-GFP	female
Tubes07	M15	WT-DUSP4	male
Tubes08	M20	WT-DUSP4	male
Tubes09	M3	WT-GFP	male
Tubes10	M16	5xFAD-DUSP4	male
Tubes11	F1	WT-DUSP4	female
Tubes12	F10	5xFAD-DUSP4	female
Tubes13	F7	WT-DUSP4	female
Tubes14	F24	5xFAD-GFP	female
Tubes15	F4	WT-DUSP4	female
Tubes16	F2	WT-DUSP4	female
Tubes17	F20	WT-GFP	female
Tubes18	F21	WT-GFP	female
Tubes19	M9	WT-GFP	male
Tubes20	M6	5xFAD-DUSP4	male
Tubes21	M2	5xFAD-GFP	male
Tubes22	F19	5xFAD-GFP	female
Tubes23	F11	5xFAD-DUSP4	female
Tubes24	F5	5xFAD-DUSP4	female
Tubes25	F13	WT-GFP	female
Tubes26	M17	5xFAD-DUSP4	male
Tubes27	F6	5xFAD-DUSP4	female
Tubes28	M8	5xFAD-GFP	male
Tubes29	M21	WT-DUSP4	male
Tubes30	M10	5xFAD-DUSP4	male
Tubes31	M22	WT-DUSP4	male
Tubes32	F15	5xFAD-GFP	female
Tubes33	F23	5xFAD-GFP	female
Tubes34	F9	5xFAD-DUSP4	female
Tubes35	M12	WT-GFP	male
Tubes36	F14	5xFAD-GFP	female
Tubes37	M7	5xFAD-GFP	male
Tubes38	F3	WT-DUSP4	female
Tubes39	M1	5xFAD-GFP	male
Tubes40	M4	5xFAD-GFP	male
Tubes41	M13	WT-GFP	male
Tubes42	M19	WT-DUSP4	male
Tubes43	F22	5xFAD-GFP	female
Tubes44	M11	WT-GFP	male
Tubes45	M18	WT-DUSP4	male
Tubes46	F16	5xFAD-GFP	female
